# A global data-driven census of *Salmonella* small proteins and their potential functions in bacterial virulence

**DOI:** 10.1101/2020.05.26.116038

**Authors:** Elisa Venturini, Sarah L. Svensson, Sandra Maaß, Rick Gelhausen, Florian Eggenhofer, Lei Li, Amy K. Cain, Julian Parkhil, Dörte Becher, Rolf Backofen, Lars Barquist, Cynthia M. Sharma, Alexander J. Westermann, Jörg Vogel

## Abstract

Small proteins are an emerging class of gene products with diverse roles in bacterial physiology. However, a full understanding of their importance has been hampered by insufficient genome annotations and a lack of comprehensive characterization in microbes other than *Escherichia coli*. We have taken an integrative approach to accelerate the discovery of small proteins and their putative virulence-associated functions in *Salmonella* Typhimurium. We merged the annotated small proteome of *Salmonella* with new small proteins predicted with *in silico* and experimental approaches. We then exploited existing and newly generated global datasets that provide information on small open reading frame expression during infection of epithelial cells (dual RNA-seq), contribution to bacterial fitness inside macrophages (TraDIS), and potential engagement in molecular interactions (Grad-seq). This integrative approach suggested a new role for the small protein MgrB beyond its known function in regulating PhoQ. We demonstrate a virulence and motility defect of a *Salmonella* Δ*mgrB* mutant and reveal an effect of MgrB in regulating the *Salmonella* transcriptome and proteome under infection-relevant conditions. Our study highlights the power of interpreting available “omics” datasets with a focus on small proteins, and may serve as a blueprint for a data integration-based survey of small proteins in diverse bacteria.
