## Supplementary Table S4 for "A global data-driven census of *Salmonella* small proteins and their potential functions in bacterial virulence"

### Sheet: strains and cell lines
Table S4: List of strains, plasmids, oligonucleotides and antibodies used in this study
Name		Strain name	Genotype	Fluorescence	Reference
wild-type		S. Typhimurium SL1344	StrR hisG rpsL xyl	-	Nature 1981 21;291(5812):238-9
STsORF77 SPA-tag		JVS-12511	KanR STsORF77 C-ter SPA-tag	-	this study
STsORF55 SPA-tag		JVS-12514	KanR STsORF55 C-ter SPA-tag	-	this study
STsORF79 SPA-tag		JVS-12383	KanR STsORF79 C-ter SPA-tag	-	this study
YjiS SPA-tag		JVS-12374	yjiS C-ter SPA-tag	-	this study
∆mgrB		JVS-11857	∆mgrB	-	this study
∆phoP		JVS-8781	∆phoP::KmR	-	Nature 2016 529(7587):496–501.
wild-type (GFP)		JVS-3858	Ptet::gfp	GFP	Mol Microbiol. 2009 74(1):139-58
∆mgrB (GFP)		JVS-12535	∆mgrB, Ptet::gfp	GFP	this study
Legend:
List of Salmonella strains used in this study indicating the strain number, their genotype, fluorescence (if applicable), and the reference.

### Sheet: plasmids
Table S4: List of strains, plasmids, oligonucleotides and antibodies used in this study
Plasmid name	Relevant fragment	Resistance marker	Reference
pJV300	pZE12 empty control plasmid	Amp	Nucleic Acids Res. 2007;35(3):1018-37
pEV017	the mgrB gene was cloned into the pZE12 plasmid under the control of its native promoter	Amp	this study
Legend:
Plasmids used in this study with name, relevant fragment, resistance marker and the reference, if available.

### Sheet: oligonucleotides
Table S4: List of strains, plasmids, oligonucleotides and antibodies used in this study
Name	Sequence	Comment
JVO-0322	CTACGGCGTTTCACTTCTGAGTTC	Northern blot probe for Salmonella 5S rRNA
JVO-1592	GCGTATCCAGACCCAGGGTCTGAGAG	Northern blot probe for Salmonella fliC
JVO-15887	TACATCCTGATCGCACATGATAT	Northern blot probe for Salmonella mgrB
JVO-15687	gtttttctcgagCAATTGCGCGAATGATCAAAC	Sense oligo for insertion of mgrB into pZE12 wtih XhoI site
JVO-15684	gttttttctagaTTACCAGGGAATAAATTTATTGGC	Antisense oligo for insertion of mgrB into pZE12 with XbaI site
JVO-15138	ATGATAATTTAGCGACATAAGATGTAAGATCGGAGAGTGGAGATTACAAAGATGACGATGAC	Sense oligo to delete mgrB CDS
JVO-15139	CTACCACTGCTACACGGGAAGGAAATCTCTGGTGTAAAACGTCATATGAATATCCTCCTTAG	Antisense oligo to delete mgrB CDS
JVO-15134	CACACCAGGGCAAACAATAC	Sense oligo to validate mgrB deletion
JVO-15068	GTCGTTCATTTCACCACCTC	Antisense oligo to validate mgrB deletion
JVO-16959	GCAGTTAAGGGATATCGGGTTGGAAAGGAAGGATGTGGAATCCATGGAAAAGAGAAGA	Sense oligo to insert SPA-tag at the C-terminus of yjiS
JVO-16960	CATAAAATCCTTTAATTACTATTGCCCTTGAATAGATTCAAGTTCCTATTCCGAAGTTC	Antisense oligo to insert SPA-tag at the C-terminus of yjiS
JVO-14937	CATTCATTGGCTTTGTGCAG	Sense oligo to validate SPA-tag yjiS
JVO-14937	CACGCATAACATAAGGGCATAG	Antisense oligo to validate SPA-tag yjiS
JVO-17787	TAATAAAGATATCGAATTTTTCTACGTCGGAGACGATAGCTCCATGGAAAAGAGAAGA	Sense oligo to insert SPA-tag at the C-terminus of STsORF77
JVO-17788	TACCTGAAGATATGACACCCGTTGCCAACTGACTGGAATTAGTTCCTATTCCGAAGTTC	Antisense oligo to insert SPA-tag at the C-terminus of STsORF77
JVO-17789	CGATGAATGCTGTAGTATTCCTG	Sense oligo to validate SPA-tag STsORF77
JVO-17790	TCGTCGTATTCGTCAGTCTC	Antisense oligo to validate SPA-tag STsORF77
JVO-17811	ACCCGAAGACGAAGGAAAAAATCCAAAGAAAAACCAAAAGTCCATGGAAAAGAGAAGA	Sense oligo to insert SPA-tag at the C-terminus of STsORF55
JVO-17812	AAAGCCTCCAACGAACCATAGTTATTAAAGATACCCTACAGCAAGTTCCTATTCCGAAGTTC	Antisense oligo to insert SPA-tag at the C-terminus of STsORF55
JVO-17813	TACGGGACTGGCAGGATC	Sense oligo to validate SPA-tag STsORF55
JVO-17814	AAGACAGTGTCGTCATGGACG	Antisense oligo to validate SPA-tag STsORF55
JVO-17485	GATCAACGGCAAACCGGAGCAGGATAACCCTTCCACGAAATCCATGGAAAAGAGAAGA	Sense oligo to insert SPA-tag at the C-terminus of STsORF79
JVO-17486	GTTGAGGATGCAAAATAAAGCGGCGTACCGCACCGCCGCGAGTTCCTATTCCGAAGTTC	Antisense oligo to insert SPA-tag at the C-terminus of STsORF79
JVO-17487	CGAATTTAAGAGGTGTATACGCG	Sense oligo to validate SPA-tag STsORF79
JVO-17488	AGAAGATAGAGCGTGCGGG	Antisense oligo to validate SPA-tag STsORF79
Legend:
List of oligonucleotides used in this study including name, sequence and what they were designed for.

### Sheet: antibodies
Table S4: List of strains, plasmids, oligonucleotides and antibodies used in this study
	Company and product number	Source	Dilution in 3% BSA in TBS-T
anti-FLAG (primary)	Sigma #F1804	mouse	1:1000
anti-GroEL (primary)	Sigma #G6532	rabbit	1:10000
anti-FliC (primary)	BioLegend #629701	mouse	1:1000
anti-SopB (primary)	M. Kolbe, Berlin, Germany	rabbit	1:3000
anti-mouse (secondary)	Thermoscientific #31430	goat	1:10000
anti-rabbit (secondary)	Thermoscientific #31460	goat	1:10000
Legend:
List of antibdies used in this study including the company and product number, source, as well as details for use.
